# Protein catabolites as blood-based biomarkers of aging physiology: Findings from the Dog Aging Project

**DOI:** 10.1101/2024.10.17.618956

**Authors:** Benjamin R. Harrison, Maria Partida-Aguilar, Abbey Marye, Danijel Djukovic, Mandy Kauffman, Matthew D. Dunbar, Blaise L. Mariner, Brianah M. McCoy, Yadid M. Algavi, Efrat Muller, Shiri Baum, Tal Bamberger, Dan Raftery, Kate E. Creevy, Dog Aging Project Consortium, Anne Avery, Elhanan Borenstein, Noah Snyder-Mackler, Daniel E. Promislow

## Abstract

Our understanding of age-related physiology and metabolism has grown through the study of systems biology, including transcriptomics, single-cell analysis, proteomics and metabolomics. Studies in lab organisms in controlled environments, while powerful and complex, fall short of capturing the breadth of genetic and environmental variation in nature. Thus, there is now a major effort in geroscience to identify aging biomarkers and to develop aging interventions that might be applied across the diversity of humans and other free-living species. To meet this challenge, the Dog Aging Project (DAP) is designed to identify cross-sectional and longitudinal patterns of aging in complex systems, and how these are shaped by the diversity of genetic and environmental variation among companion dogs. Here we surveyed the plasma metabolome from the first year of sampling of the Precision Cohort of the DAP. By incorporating extensive metadata and whole genome sequencing information, we were able to overcome the limitations inherent in breed-based estimates of genetic and physiological effects, and to probe the physiological and dietary basis of the age-related metabolome. We identified a significant effect of age on approximately 40% of measured metabolites. Among other insights, we discovered a potentially novel biomarker of age in the post-translationally modified amino acids (ptmAAs). The ptmAAs, which can only be generated by protein hydrolysis, covaried both with age and with other biomarkers of amino acid metabolism, and in a way that was robust to diet. Clinical measures of kidney function mediated about half of the higher ptmAA levels in older dogs. This work identifies ptmAAs as robust indicators of age in dogs, and points to kidney function as a physiological mediator of age-associated variation in the plasma metabolome.
