## Supplemental Table 1 for "Protein catabolites as blood-based biomarkers of aging physiology: Findings from the Dog Aging Project"

### Sheet: Table S1
Table S1 Age-associations among 137 plasma metabolites in the plasma of the Precision Cohort
Each metabolite was fit to the effect of age (Beta age), while controlling for the effects of other covariates in a linear mixed model (Methods). The significance of Beta age>0 is shown by P value, as well as by the false discovery rate (FDR) after multiple testing correction.
Metabolite	Beta age	age P value	age FDR
1-Methylnicotinamide	-0.16632	8.38e-05	0.000574223
1/3-Methylhistidine	-0.0112477	0.791667	0.847331
2-Aminoadipate	0.0277029	0.500322	0.628845
2-Deoxycytidine	-0.0528916	0.187806	0.29574
2-Hydroxyglutarate	-0.186104	9.56e-06	8.73e-05
2-Hydroxyisobutyrate/2-Hydroxybutyrate	0.0528874	0.191261	0.297759
3-Hydroxyisovaleric Acid	-0.0350594	0.432271	0.56401
3-Indoxyl Sulfate	0.0105434	0.809732	0.859948
3-Methyl-3-Hydroxyglutaric Acid	-0.0810541	0.0624294	0.120462
3HBA	-0.0183741	0.655261	0.749609
4-Guanidinobutanoate	-0.189784	8.66e-07	9.89e-06
4-Hydroxybenzoic Acid	-0.0316183	0.476987	0.605067
5-Aminovaleric Acid	0.0608558	0.153096	0.249692
5-Methylcytidine	-0.147522	0.000390071	0.00222666
5_6-Dihydrouracil	0.00413412	0.923844	0.951629
7-Methylguanine	-0.283322	1.36e-11	3.71e-10
Acetylcarnitine	0.275421	7.62e-12	2.61e-10
Adenosine	-0.0245173	0.564973	0.679878
Adenylosuccinate	-0.099809	0.0188087	0.0477184
Agmatine	-0.070461	0.0968723	0.170147
Alanine	0.0770982	0.0851232	0.153446
Allantoin	-0.00621027	0.885333	0.918868
Alpha-Ketoglutaric Acid	-0.0622318	0.152161	0.249692
alpha-Tocopherol	-0.10936	0.0112778	0.0312824
Aminolevulinate	0.0135591	0.746506	0.831474
Anserine	-0.168399	1.99e-05	0.000160686
Arabitol/Xylitol	-0.0445865	0.284144	0.392788
Arachidonate	-0.0756115	0.0615594	0.120462
Arginine	-0.0878116	0.0345054	0.0790747
Asparagine	-0.109175	0.011417	0.0312824
Aspartic Acid	-0.0636485	0.142898	0.238744
Azelaic Acid	-0.00861588	0.840725	0.879232
Betaine	-0.055184	0.197136	0.303457
Cadaverine	-0.113359	0.0105189	0.0300228
Carnitine	0.278019	3.01e-11	6.87e-10
Carnosine	0.0363999	0.40218	0.529794
Cholesteryl Sulfate	-0.0410957	0.31065	0.417245
Choline	-0.0707278	0.0373537	0.082278
Citraconic Acid	-0.0654106	0.136754	0.234191
Citrulline	0.155263	0.00025702	0.00153094
Creatine	0.0743575	0.0633265	0.120496
Creatinine	-0.100978	0.00968492	0.0282305
Cystathionine	0.0516987	0.211311	0.321662
Cystine	-0.0443373	0.280538	0.39218
Cytidine	-0.125779	0.000758712	0.00371227
D-Leucic Acid	-0.0252533	0.555122	0.679878
Deoxycarnitine	-0.201789	1.85e-07	2.54e-06
Dimethylarginine (A/SDMA)	-0.117326	0.00479005	0.0156247
Dimethylglycine	0.127006	0.00190034	0.00765726
Epinephrine	-0.0697027	0.0964402	0.170147
Ethanolamine	-0.0554276	0.172271	0.27766
Ethylmalonic acid	0.0931115	0.0204301	0.0508894
FAD	0.0763551	0.074723	0.136494
G6P	-0.0666176	0.124697	0.216247
gamma-Aminobutyrate	0.0869784	0.0243647	0.0585609
Glucoronate	0.0887718	0.0420667	0.0886637
Glucose	-0.143978	0.000886574	0.0041883
Glutamic acid	0.0729589	0.0485803	0.0993359
Glutamine	-0.184545	6.37e-06	6.24e-05
Glutaric Acid	-0.172578	4.75e-05	0.000361169
Glutarylcarnitine	0.0491989	0.239544	0.352877
Glyceraldehyde	-0.128558	0.00315268	0.0110748
Glycerol-3-P	-0.200545	2.5e-07	3.11e-06
Glycerophosphocholine	-0.264399	5.96e-12	2.61e-10
Glycine	-0.223496	7.52e-09	1.29e-07
Guanidinoacetate	-0.0280155	0.509689	0.634794
Histidine	-0.0766733	0.0652175	0.122395
Homoarginine	0.0253787	0.565738	0.679878
Homocitrulline	-0.0250009	0.55698	0.679878
Hydroxyproline	-0.14899	0.000211402	0.00131646
Hypotaurine	-0.0306053	0.475902	0.605067
Hypoxanthine	0.0482272	0.24548	0.357774
Imidazole Propionate	0.0100788	0.817846	0.861884
Indole-3-Acetic Acid	0.0391875	0.343463	0.456839
Indole-3-Lactate	0.147138	0.000531663	0.00291351
Indole-3-Propionate	-0.228422	6.16e-08	9.38e-07
Inositol	-0.124158	0.00425473	0.014217
iso-Leucine /allo-isoLeucine	0.0907986	0.0345558	0.0790747
isoValerylcarnitine	0.256165	5.58e-10	1.09e-08
Kynurenic Acid	0.0761066	0.0620638	0.120462
L-Kynurenine	-0.0499858	0.237523	0.352877
Lactate	0.0862761	0.0346312	0.0790747
Leucine /D-Norleucine	0.097243	0.0214514	0.0524793
Linoleic Acid	-0.00367489	0.931983	0.952848
Linolenic Acid	-0.0459013	0.296835	0.402638
Lysine	0.133215	0.00131234	0.00551533
Maleic Acid	-0.0906461	0.0384364	0.082278
Margaric Acid	-0.124608	0.00212541	0.00808837
Methionine	-0.0128435	0.760458	0.833462
Methionine Sulfoxide	-0.125701	0.00330113	0.0113064
N2_N2-Dimethylguanosine	-0.13108	0.00224419	0.00830955
N6-Acetyl-Lysine	-0.00180604	0.965512	0.972611
N6-Trimethyllysine	0.0119787	0.785992	0.847331
N-Ac-Alanine	0.197512	1.6e-06	1.69e-05
N-Ac-Glutamate	0.0184708	0.67329	0.762321
N-Ac-L-Glutamine	0.180774	1.15e-05	9.83e-05
N-Ac-Phenylalanine	0.33279	1.47e-17	2.01e-15
N-Ac-Tryptophan	0.322965	1.78e-16	1.22e-14
N-Acetyl-Aspartate (NAA)	-0.105301	0.0132102	0.0348038
N-AcetylGlycine	-0.0479849	0.271522	0.38349
N-Acetylneuraminate	0.12725	0.00204194	0.00799274
N-Carbamoyl-B-Alanine	0.142316	0.000757412	0.00371227
n-Formylmethionine	0.0143675	0.734646	0.824972
Ornithine	0.020854	0.62825	0.729408
Orotate	0.024222	0.574111	0.683941
Oxalacetate	-0.171136	6.61e-05	0.000476311
Oxidized Glutathione	0.135532	0.00123391	0.0054531
Palmitic Acid	-0.101216	0.0181146	0.0468244
Pantothenate	0.160799	0.000172008	0.00112215
Phenylacetylglutamine	0.0914762	0.0359434	0.0807253
Phenylalanine	0.12472	0.00286622	0.0103335
Phenyllactic Acid	0.10948	0.00806183	0.0240102
PPA	0.11627	0.00493784	0.0157322
Proline	-0.056803	0.177928	0.283443
Pseudouridine	0.0129191	0.756609	0.833462
Pyroglutamic Acid	-0.111121	0.00515843	0.0160615
Pyruvate	0.0479619	0.255378	0.368283
Reduced Glutathione	-0.0120523	0.76888	0.836004
Riboflavin	0.0822429	0.0507495	0.102245
S-Methylcysteine	0.06258	0.139227	0.235483
SAH	0.0453017	0.286707	0.392788
Sarcosine	-0.0897431	0.0381264	0.082278
Serine	-0.131021	0.00132851	0.00551533
Suberic Acid	0.0783032	0.0689299	0.127614
Succinate	-0.048842	0.239054	0.352877
Succinylcarnitine	0.112905	0.00610601	0.0185894
Taurine	0.148576	0.000674887	0.00355613
Thiamine	-0.105469	0.0121969	0.0327643
Threonine	0.0191374	0.656591	0.749609
Trigonelline	0.0028062	0.948377	0.962427
Trimethylamine-N-Oxide (TMAO)	-0.0220563	0.618264	0.72395
Tryptophan	0.0469974	0.269576	0.38349
Tyrosine	0.00133264	0.974569	0.974569
Uracil	-0.0777573	0.0474652	0.0985262
Urate	-0.0321696	0.437842	0.56589
Valine	0.140458	0.000968823	0.00442429
Xanthine	0.0230738	0.59427	0.701853
